# Comprehensive annotation of olfactory and gustatory receptor genes and transposable elements revealed their evolutionary dynamics in aphids

**DOI:** 10.1101/2025.04.14.648604

**Authors:** Sergio Gabriel Olvera-Vazquez, Xilong Chen, Aurélie Mesnil, Camille Meslin, Fabricio Almeida-Silva, Johann Confais, Yann Bourgeois, Célia Lougmani, Karine Alix, Nicolas Francillonne, Nathalie Choisne, Stephane Cauet, Jean-Christophe Simon, Christelle Buchard, Nathalie Rodde, David Ogereau, Claire Mottet, Alexandre Degrave, Elorri Segura, Benoît Barrès, Emmanuelle Jacquin-Joly, William Marande, Dominique Lavenier, Fabrice Legeai, Amandine Cornille

## Abstract

Understanding the molecular evolution of genes involved in parasite adaptation and the role of transposable elements (TEs) in driving their diversification is key to unraveling how populations adapt to their environments. In phytophagous insects like aphids, olfactory (OR) and gustatory receptor (GR) genes are crucial for host recognition, yet their post-duplication evolution remains insufficiently explored. Here, we analyzed 521 OR and 399 GR genes, alongside TEs, across 12 aphid genomes with varying host ranges. Aphid lineages with broader host ranges exhibited higher evolutionary rates, driven by gene family expansions linked to host interaction, including lipid metabolism, immune function, and transposase activity. The evolution of OR and GR genes post-duplication was shaped by diversifying selection, with bursts of positive selection followed by long periods of purifying selection, consistent with adaptation to new hosts. OR and GR genes originated from proximal and tandem duplications, with younger TE activity enriched near these genes compared to other genomic regions, suggesting a role for TEs in catalyzing tandem duplications and fueling diversification. The star-like topology of the OR phylogenetic tree, low synteny, and recent TE activity around OR genes support a faster evolutionary rate for ORs than GRs - a trend observed in other insect taxa. This study provides insights into molecular mechanisms underlying host adaptation in aphids and presents the first high-quality genome assembly of *Dysaphis plantaginea*, a major apple pest, with a comprehensive annotation of chemosensory genes and TEs. These resources offer a foundation for research on aphid genome evolution, insect–plant interactions.
