## Supplementary Material for "Comprehensive annotation of olfactory and gustatory receptor genes and transposable elements revealed their evolutionary dynamics in aphids"

### Sheet: Legend
Table S8. Gene ontology analysis of the 147 expanded gene families inferred with CAFE in the 12 aphid species genomes.
Table S9. Gene ontology analysis of the 50 contracted gene families inferred with CAFE in the 12 aphid species genomes.
Table S10. Genes detected by Syntenet (Almeida et al., 2023) overlap with orthogroups (OrthoFinder, Emms and Kelly, 2019, including the chemosensory genes). ND = No defined.

### Sheet: TableS8
Table S8. Gene ontology analysis of the 147 expanded gene families inferred with CAFE in the 12 aphid species genomes.
Group	GO.ID	Term	Annotated	Significant	Expected	elim	ontology
OG0000003	GO:0003676	nucleic acid binding	25443	220	68.47	< 1e-30	MF
	GO:0110165	cellular anatomical entity	61766	10	9.59	0.0030	CC
OG0000010	GO:0046872	metal ion binding	6937	7	4.27	0.0062	MF
OG0000011	GO:0046983	protein dimerization activity	6236	151	6.5	< 1e-30	MF
	GO:0003674	molecular_function	84894	181	88.5	0.00052	MF
	GO:0016020	membrane	36345	9	7.12	0.00015	CC
	GO:0043231	intracellular membrane-bounded organelle	16414	6	3.22	0.00632	CC
OG0000013			71272	13	14.04	0.00015	MF
OG0000015	GO:0003674	molecular_function	59329	23	14.78	0.0026	MF
	GO:0005488	binding	39720	17	9.9	0.0082	MF
	GO:0110165	cellular anatomical entity	38131	12	13.87	0.0005	CC
	GO:0016021	integral component of membrane	17588	6	6.4	0.0011	CC
OG0000016	O:0003676	nucleic acid binding	24203	108	38.4	<1e-30	MF
	GO:0004190	aspartic-type endopeptidase activity	446	25	0.71	<1e-30	MF
OG0000018	GO:0032508	DNA duplex unwinding	320	34	0.64	< 1e-30	BP
	GO:0003678	DNA helicase activity	998	87	3.76	< 1e-30	MF
	GO:0004386	helicase activity	1145	89	4.32	0.00055	MF
OG0000019	GO:0042302	structural constituent of cuticle	808	171	1.14	< 1e-30	MF
	GO:0005730	nucleolus	522	22	0.9	< 1e-30	CC
OG0000023	GO:0003676	nucleic acid binding	23945	9	6.74	0.00087	MF
	GO:0003674	molecular_function	78123	19	22	0.00104	MF
OG0000025	GO:0046983	protein dimerization activity	6075	110	4.87	< 1e-30	MF
	GO:0110165	cellular anatomical entity	54563	9	10.63	0.00094	CC
OG0000026	GO:0003677	DNA binding	4665	65	4.4	< 1e-30	MF
	GO:0003676	nucleic acid binding	25443	143	24	< 1e-30	MF
	GO:0003674	molecular_function	84894	160	80.08	0.0035	MF
	GO:0110165	cellular anatomical entity	61766	17	10.59	0.0053	CC
	GO:0016020	membrane	36345	7	6.23	0.0078	CC
OG0000028	GO:0004803	transposase activity	762	64	1.5	< 1e-30	MF
	GO:0003676	nucleic acid binding	22686	101	44.69	< 1e-30	MF
	GO:0110165	cellular anatomical entity	50745	13	16.05	0.00179	CC
	GO:0016020	membrane	29607	8	9.36	0.00230	CC
OG0000029	GO:0003676	nucleic acid binding	25443	160	36.71	< 1e-30	MF
OG0000030	GO:0046983	protein dimerization activity	6236	74	3.14	< 1e-30	MF
	GO:0110165	cellular anatomical entity	61766	17	9.59	0.0018	CC
OG0000031	GO:0003674	molecular_function	58064	17	20.07	0.0002	MF
OG0000032	GO:0003674	molecular_function	84894	7	5.05	0.00145	MF
	GO:0110165	cellular anatomical entity	61766	7	7.06	0.00403	CC
OG0000034	O:0046872	metal ion binding	7322	33	1.45	<1e-30	MF
	GO:0005488	binding	55053	38	10.91	0.0014	MF
	GO:0016021	integral component of membrane	28001	5	2.63	0.00081	CC
OG0000035	GO:0071704	organic substance metabolic process	10041	16	11.16	0.00057	BP
	GO:0005515	protein binding	14711	80	20.23	< 1e-30	MF
OG0000036	GO:0005488	binding	55053	19	7.2	0.00032	MF
	GO:0110165	cellular anatomical entity	61766	27	9.33	0.00022	CC
OG0000038	GO:0003676	nucleic acid binding	20152	108	45.09	< 1e-30	MF
	GO:0005634	nucleus	7961	5	2.51	0.00083	CC
	GO:0005622	intracellular anatomical structure	17867	8	5.63	0.00410	CC
	GO:0110165	cellular anatomical entity	42246	11	13.32	0.00427	CC
OG0000039	GO:0003676	nucleic acid binding	25443	81	38.72	< 1e-30	MF
	GO:0004803	transposase activity	767	26	1.17	< 1e-30	MF
OG0000040	GO:0003676	nucleic acid binding	25443	8	5.55	0.00065	MF
	GO:0005634	nucleus	11058	6	2.57	0.00018	CC
	GO:0016021	integral component of membrane	28001	6	6.52	0.00296	CC
OG0000042	GO:0003676	nucleic acid binding	20851	155	36.11	<1e-30	MF
OG0000045	GO:0003676	nucleic acid binding	22097	96	43.89	<1e-30	MF
	GO:0004803	transposase activity	702	34	1.39	<1e-30	MF
	GO:0003677	DNA binding	4158	8	8.26	0.0042	MF
	GO:0110165	cellular anatomical entity	50037	5	6.6	0.0011	CC
OG0000046	GO:0016021	integral component of membrane	22139	7	6.08	0.00081	CC
	GO:0110165	cellular anatomical entity	48111	15	13.21	0.00173	CC
	GO:0016020	membrane	28700	10	7.88	0.00291	CC
OG0000049	GO:0046983	protein dimerization activity	6075	110	4.69	< 1e-30	MF
	GO:0110165	cellular anatomical entity	54563	6	5.82	0.00026	CC
OG0000050	GO:0003676	nucleic acid binding	25443	63	19.77	< 1e-30	MF
	GO:0003674	molecular_function	84894	79	65.95	0.00088	MF
	GO:1901363	heterocyclic compound binding	30095	66	23.38	0.00395	MF
OG0000053	GO:0110165	cellular anatomical entity	51496	5	6.01	0.0039	CC
OG0000054	GO:0003674	molecular_function	78861	18	12.31	0.00102	MF
OG0000057	GO:0005488	binding	47581	11	5.25	0.00012	MF
OG0000058	GO:0003676	nucleic acid binding	25443	6	4.24	0.0015	MF
	GO:0003674	molecular_function	84894	14	14.13	0.0093	MF
OG0000059	GO:0008150	biological_process	19881	14	23.52	0.0087	BP
	GO:0015020	glucuronosyltransferase activity	247	30	0.16	< 1e-30	MF
	GO:0008194	UDP-glycosyltransferase activity	289	31	0.18	0.0012	MF
	GO:0016021	integral component of membrane	28001	109	46.54	< 1e-30	CC
	GO:0110165	cellular anatomical entity	61766	124	102.66	0.0018	CC
OG0000060	GO:0008270	zinc ion binding	2161	94	1.99	< 1e-30	MF
	GO:0110165	cellular anatomical entity	57948	5	6.5	0.0038	CC
OG0000061	GO:0008152	metabolic process	11177	12	9.08	0.0074	BP
	GO:0004252	serine-type endopeptidase activity	982	91	2.21	< 1e-30	MF
	GO:0016020	membrane	36345	8	8.61	0.0015	CC
OG0000063	GO:0046983	protein dimerization activity	6236	81	5.04	< 1e-30	MF
	GO:0110165	cellular anatomical entity	61766	8	9.33	0.0065	CC
OG0000064	GO:0003676	nucleic acid binding	25443	5	2.62	0.00956	MF
OG0000065	GO:0046872	metal ion binding	7322	33	1.42	<1e-30	MF
	GO:0003674	molecular_function	84894	39	16.49	0.0032	MF
	GO:0110165	cellular anatomical entity	61766	7	8.58	0.00025	CC
OG0000066	GO:0003676	nucleic acid binding	24538	116	40.54	< 1e-30	MF
	GO:0003674	molecular_function	80821	127	133.54	0.0012	MF
OG0000068	O:0003674	molecular_function	71704	12	8.9	0.00032	MF
	GO:0003824	catalytic activity	20039	6	2.49	0.00936	MF
OG0000069	GO:0003779	actin binding	614	27	0.27	<1e-30	MF
	GO:0016459	myosin complex	304	88	0.43	<1e-30	CC
OG0000070	GO:0004190	aspartic-type endopeptidase activity	450	30	0.88	< 1e-30	MF
	GO:0003676	nucleic acid binding	23945	81	46.59	< 1e-30	MF
	GO:0005488	binding	51222	96	99.67	0.00078	MF
	GO:0003674	molecular_function	78123	129	152.02	0.00304	MF
OG0000071	GO:0110165	cellular anatomical entity	61766	16	13.37	0.00014	CC
	GO:0016020	membrane	36345	9	7.87	0.00027	CC
	GO:0005575	cellular_component	63112	17	13.66	0.00735	CC
OG0000072	GO:0003676	nucleic acid binding	23945	71	32.8	<1e-30	MF
	GO:0004803	transposase activity	766	28	1.05	<1e-30	MF
	GO:0003674	molecular_function	78123	104	107.01	0.0011	MF
OG0000073	GO:0046983	protein dimerization activity	6236	97	3.68	< 1e-30	MF
	GO:0003674	molecular_function	84894	122	50.14	0.00052	MF
OG0000074	GO:0006355	regulation of DNA-templated transcriptio...	1915	42	1.27	< 1e-30	BP
	GO:0044237	cellular metabolic process	8579	50	5.67	0.00012	BP
	GO:0009059	macromolecule biosynthetic process	2695	44	1.78	0.00248	BP
OG0000075	GO:0003674	molecular_function	72090	8	6.58	0.0038	MF
	GO:0110165	cellular anatomical entity	50037	11	7.37	0.00051	CC
OG0000077	GO:0043170	macromolecule metabolic process	7535	8	2.28	0.00099	BP
	GO:0044237	cellular metabolic process	8474	8	2.56	0.00163	BP
OG0000078	GO:0005886	plasma membrane	1859	113	3.84	<1e-30	CC
OG0000079	GO:0003676	nucleic acid binding	23945	73	9.91	<1e-30	MF
OG0000080	GO:0003676	nucleic acid binding	23945	50	27.18	< 1e-30	MF
OG0000082	GO:0046983	protein dimerization activity	6236	77	2.57	< 1e-30	MF
	GO:0003674	molecular_function	84894	85	34.99	0.00011	MF
OG0000085	GO:0005488	binding	51222	20	16.61	0.0061	MF
OG0000093	GO:0005488	binding	55053	7	3.05	0.0014	MF
OG0000094	GO:0003676	nucleic acid binding	22495	65	40.34	< 1e-30	MF
	GO:0046872	metal ion binding	6505	9	11.67	0.0078	MF
	GO:0110165	cellular anatomical entity	48111	6	7.87	0.00410	CC
OG0000097	GO:0003674	molecular_function	72090	53	30.94	0.00042	MF
	GO:0005634	nucleus	8629	5	2.15	0.0014	CC
	GO:0016021	integral component of membrane	23278	6	5.79	0.0022	CC
OG0000099	GO:0004623	phospholipase A2 activity	145	40	0.19	<1e-30	MF
	GO:0003674	molecular_function	50861	47	65.02	0.0018	MF
OG0000100	GO:0003674	molecular_function	78475	25	15	0.00993	MF
OG0000101	GO:0046983	protein dimerization activity	5843	50	2.79	< 1e-30	MF
OG0000103	GO:0031047	gene silencing by RNA	78	20	0.49	<1e-30	BP
	GO:0000979	RNA polymerase II core promoter sequence...	10	9	0.02	< 1e-30	MF
	GO:0000786	nucleosome	602	86	1.36	< 1e-30	CC
	GO:0110165	cellular anatomical entity	61766	97	139.74	0.0061	CC
	GO:0043229	intracellular organelle	20891	94	47.27	0.0090	CC
OG0000104	GO:0003676	nucleic acid binding	22495	65	29.38	< 1e-30	MF
	GO:0004803	transposase activity	753	24	0.98	< 1e-30	MF
OG0000107	GO:0003674	molecular_function	71704	12	9.89	0.0077	MF
OG0000108	GO:0003676	nucleic acid binding	25443	13	12.4	0.00046	MF
	GO:0003674	molecular_function	84894	46	41.39	0.00052	MF
OG0000110	GO:0005488	binding	55053	9	3.49	0.00931	MF
	GO:0110165	cellular anatomical entity	61766	6	3.53	0.0010	CC
OG0000113	GO:0003674	molecular_function	78123	22	11	0.0032	MF
OG0000118	O:0110165	cellular anatomical entity	54563	14	8.35	0.00178	CC
OG0000122	GO:0110165	cellular anatomical entity	61766	16	16.9	0.00076	CC
	GO:0005622	intracellular anatomical structure	25380	12	6.94	0.00080	CC
OG0000123	GO:0046983	protein dimerization activity	5937	47	2.2	< 1e-30	MF
OG0000124	GO:0005488	binding	51412	13	6.99	0.0029	MF
	GO:0016020	membrane	32671	5	6.12	0.0055	CC
OG0000126	GO:0046983	protein dimerization activity	6075	56	2.36	< 1e-30	MF
OG0000127	GO:0003674	molecular_function	78475	46	32.67	0.0032	MF
	GO:0003676	nucleic acid binding	23993	11	9.99	0.0056	MF
OG0000130	GO:0003676	nucleic acid binding	18894	55	23.54	<1e-30	MF
	GO:0004803	transposase activity	743	21	0.93	<1e-30	MF
OG0000132	GO:0003899	DNA-directed 5'-3' RNA polymerase activi...	339	19	0.31	< 1e-30	MF
	GO:0003674	molecular_function	84894	26	78.06	0.00048	MF
	GO:0000786	nucleosome	602	96	1.04	<1e-30	CC
OG0000137	GO:0005488	binding	46385	20	8.91	0.0026	MF
OG0000138	GO:0005488	binding	51412	16	6.33	0.00061	MF
OG0000140	GO:0003676	nucleic acid binding	25443	81	17.14	< 1e-30	MF
OG0000141	GO:0046983	protein dimerization activity	6075	45	1.74	<1e-30	MF
	GO:0005488	binding	51222	49	14.64	0.0015	MF
OG0000142	GO:0046983	protein dimerization activity	6075	53	2.59	< 1e-30	MF
	GO:0003674	molecular_function	78123	60	33.34	0.00099	MF
	GO:0110165	cellular anatomical entity	54563	6	9.37	0.00026	CC
OG0000147	GO:0003676	nucleic acid binding	23595	75	27.38	< 1e-30	MF
OG0000150	GO:0003674	molecular_function	84894	14	11.78	0.0042	MF
	GO:0003676	nucleic acid binding	25443	5	3.53	0.0096	MF
	GO:0110165	cellular anatomical entity	61766	5	6.31	0.00404	CC
OG0000151	GO:0046982	protein heterodimerization activity	144	11	0.04	<1e-30	MF
	GO:0000786	nucleosome	602	112	1.26	<1e-30	CC
OG0000152	GO:0003677	DNA binding	4408	35	2.37	< 1e-30	MF
	GO:0003676	nucleic acid binding	23945	44	12.87	0.0078	MF
	GO:0043229	intracellular organelle	18086	5	1.85	0.0097	CC
OG0000153	GO:0003676	nucleic acid binding	22686	6	3.58	0.0019	MF
OG0000155	GO:0016021	integral component of membrane	23278	7	5.08	0.00029	CC
OG0000159	GO:0003676	nucleic acid binding	25443	72	18.76	<1e-30	MF
OG0000161	GO:0004386	helicase activity	1163	25	1.06	<1e-30	MF
	GO:0003674	molecular_function	84894	31	77.39	0.0014	MF
	GO:0016021	integral component of membrane	28001	86	34.99	<1e-30	CC
OG0000167	GO:0005488	binding	46181	21	15.82	0.0015	MF
OG0000168	GO:0046983	protein dimerization activity	6236	65	2.3	< 1e-30	MF
	GO:0003674	molecular_function	84894	72	31.29	0.00034	MF
	GO:0110165	cellular anatomical entity	61766	13	11.6	0.0040	CC
OG0000169	GO:0046983	protein dimerization activity	6075	62	3.01	< 1e-30	MF
	GO:0005488	binding	51222	71	25.36	0.0014	MF
OG0000171	GO:0003674	molecular_function	66918	10	13.36	0.00015	MF
OG0000178	GO:0016021	integral component of membrane	22491	5	3.22	0.00071	CC
OG0000185	GO:0110165	cellular anatomical entity	41187	6	1.83	0.00032	CC
OG0000186	GO:0008270	zinc ion binding	1874	71	1.02	<1e-30	MF
	GO:0005488	binding	45991	78	25.12	0.0018	MF
	GO:0046872	metal ion binding	5569	73	3.04	0.0088	MF
OG0000189	GO:0000943	retrotransposon nucleocapsid	13	9	0	<1e-30	CC
OG0000191	O:0046983	protein dimerization activity	6075	32	2.31	< 1e-30	MF
	GO:0005488	binding	51222	44	19.45	0.00017	MF
OG0000192	GO:0046983	protein dimerization activity	6075	42	2.28	< 1e-30	MF
	GO:0005515	protein binding	13118	45	4.93	0.004	MF
	GO:0016021	integral component of membrane	24921	5	5.09	0.0031	CC
OG0000194	GO:0046983	protein dimerization activity	6079	42	2.22	< 1e-30	MF
OG0000196	GO:0046872	metal ion binding	5184	5	1.28	0.00023	MF
	GO:0003676	nucleic acid binding	20152	7	4.97	0.00508	MF
	GO:0016021	integral component of membrane	18242	5	3.91	0.0013	CC
OG0000197	GO:0003824	catalytic activity	22400	5	2.49	0.0036	MF
OG0000198	GO:0016021	integral component of membrane	18892	8	7.07	0.00013	CC
	GO:0043229	intracellular organelle	16817	8	6.29	0.00136	CC
	GO:0110165	cellular anatomical entity	45630	17	17.08	0.00476	CC
OG0000204	GO:0043231	intracellular membrane-bounded organelle	16414	8	3.69	0.00044	CC
	GO:0016021	integral component of membrane	28001	7	6.29	0.00369	CC
	GO:0005575	cellular_component	63112	19	14.18	0.00899	CC
OG0000220	GO:0044238	primary metabolic process	7506	7	4.15	0.00011	BP
	GO:0043170	macromolecule metabolic process	6162	6	3.41	0.00034	BP
	GO:0004190	aspartic-type endopeptidase activity	396	30	0.57	< 1e-30	MF
	GO:0003674	molecular_function	63067	62	91.07	0.0052	MF
OG0000222	GO:0003676	nucleic acid binding	22495	5	1.45	0.00104	MF
OG0000224	GO:0046983	protein dimerization activity	6236	42	1.68	<1e-30	MF
	GO:0005488	binding	55053	52	14.84	0.0002	MF
	GO:0003677	DNA binding	4665	5	1.26	0.0027	MF
OG0000230	GO:0005488	binding	55053	25	9.38	0.0002	MF
	GO:0003676	nucleic acid binding	25443	20	4.34	0.0069	MF
OG0000231	GO:0006457	protein folding	319	18	1.39	< 1e-30	BP
	GO:0005737	cytoplasm	9440	72	20.97	< 1e-30	CC
OG0000235	GO:0046872	metal ion binding	7322	22	4.47	<1e-30	MF
	GO:0005488	binding	55053	25	33.6	0.0074	MF
	GO:0000786	nucleosome	602	72	0.85	<1e-30	CC
OG0000237	GO:0042626	ATPase-coupled transmembrane transporter...	288	20	0.14	< 1e-30	MF
	GO:0016021	integral component of membrane	28001	64	44.25	<1e-30	CC
OG0000238	GO:0046983	protein dimerization activity	5995	62	2.89	< 1e-30	MF
OG0000240	GO:0008152	metabolic process	11177	7	5.61	0.00032	BP
	GO:0003676	nucleic acid binding	25443	5	2.52	0.0029	MF
	GO:0003674	molecular_function	84894	11	8.41	0.0047	MF
OG0000242	GO:0003674	molecular_function	72951	10	7.78	0.0044	MF
OG0000243	O:0046983	protein dimerization activity	6236	31	0.91	<1e-30	MF
OG0000244	GO:0003674	molecular_function	71254	15	11.25	0.00030	MF
	GO:0016021	integral component of membrane	21674	6	2.57	0.00063	CC
	GO:0016020	membrane	29208	9	3.47	0.00116	CC
OG0000246	GO:0036374	glutathione hydrolase activity	9	9	0	<1e-30	MF
	GO:0016021	integral component of membrane	25880	41	28.14	< 1e-30	CC
OG0000250	GO:0003676	nucleic acid binding	25443	45	12.61	< 1e-30	MF
	GO:0003674	molecular_function	84894	58	42.06	0.00052	MF
OG0000256	GO:0003677	DNA binding	4158	52	1.63	< 1e-30	MF
	GO:0043229	intracellular organelle	16275	14	5.62	0.0011	CC
OG0000259	GO:0005488	binding	39203	26	16.36	0.0091	MF
	GO:0016020	membrane	21563	6	3.06	0.00042	CC
OG0000260	GO:0003677	DNA binding	4149	30	1.57	< 1e-30	MF
	GO:0110165	cellular anatomical entity	52859	16	12.34	0.0022	CC
OG0000264	GO:1901363	heterocyclic compound binding	24847	7	3.5	0.00427	MF
	GO:0097159	organic cyclic compound binding	24955	7	3.51	0.00435	MF
OG0000278	GO:0046983	protein dimerization activity	6236	47	1.75	<1e-30	MF
	GO:0005488	binding	55053	53	15.49	0.0029	MF
	GO:0003674	molecular_function	84894	56	23.89	0.0035	MF
	GO:0016020	membrane	36345	5	4.45	0.0027	CC
OG0000285	GO:0003676	nucleic acid binding	25443	43	4.64	<1e-30	MF
OG0000287	GO:0004601	peroxidase activity	209	13	0.11	<1e-30	MF
	GO:0003674	molecular_function	84894	23	46.1	0.0031	MF
	GO:0042600	egg chorion	122	40	0.16	<1e-30	CC
OG0000292	GO:0016021	integral component of membrane	28001	55	14.07	< 1e-30	CC
OG0000297	GO:0046983	protein dimerization activity	6079	45	2.25	<1e-30	MF
OG0000298	GO:0008270	zinc ion binding	2499	20	0.43	<1e-30	MF
	GO:0005488	binding	55053	25	9.38	0.002	MF
	GO:0016021	integral component of membrane	28001	5	2.74	0.00081	CC
	GO:0110165	cellular anatomical entity	61766	8	6.05	0.00377	CC
OG0000305	GO:0003676	nucleic acid binding	19458	5	2.16	0.00049	MF
OG0000307	GO:0003677	DNA binding	4486	28	0.67	<1e-30	MF
OG0000308	GO:0016020	membrane	36345	6	2.23	0.0043	CC
OG0000310	GO:0003674	molecular_function	78475	21	10.67	0.0031	MF
OG0000311	GO:0003676	nucleic acid binding	17445	43	23.17	< 1e-30	MF
OG0000320	GO:0003950	NAD+ ADP-ribosyltransferase activity	84	32	0.03	<1e-30	MF
OG0000324	GO:0004697	protein kinase C activity	38	26	0.04	< 1e-30	MF
	GO:0043167	ion binding	10596	7	12.47	0.0042	MF
OG0000325	GO:0015630	microtubule cytoskeleton	941	51	0.41	<1e-30	CC
OG0000326	GO:0003674	molecular_function	71704	9	6.59	0.00127	MF
OG0000333	GO:0003674	molecular_function	78475	5	3.33	0.0041	MF
OG0000334	GO:0003677	DNA binding	4408	5	2.8	0.0029	MF
	GO:0110165	cellular anatomical entity	54563	6	5.57	0.008	CC
OG0000337	GO:0046983	protein dimerization activity	6236	42	1.43	< 1e-30	MF
OG0000338	GO:0003674	molecular_function	58064	6	5.19	0.0017	MF
OG0000340	GO:0005488	binding	47581	31	26.91	0.0012	MF
OG0000342	GO:0004683	calmodulin-dependent protein kinase acti...	86	56	0.13	< 1e-30	MF
OG0000347	GO:0046983	protein dimerization activity	6236	41	2.3	< 1e-30	MF
OG0000351	GO:0003674	molecular_function	76424	16	12.78	0.0014	MF
OG0000354	GO:0003676	nucleic acid binding	18894	10	5.29	0.00031	MF
	GO:0110165	cellular anatomical entity	38427	6	6.94	0.0037	CC
OG0000356	GO:0005891	voltage-gated calcium channel complex	101	50	0.09	<1e-30	CC
OG0000361	GO:0003674	molecular_function	84894	16	8.41	0.00315	MF
OG0000371	GO:0005488	binding	55053	36	11.13	0.0022	MF
OG0000377	GO:0003674	molecular_function	58064	25	26.65	0.0013	MF
OG0000378	GO:0005634	nucleus	11058	33	9.44	<1e-30	CC
OG0000383	GO:0005488	binding	55053	24	30.33	0.0061	MF
	GO:0070776	MOZ/MORF histone acetyltransferase compl...	35	20	0.03	< 1e-30	CC
OG0000384	GO:0003674	molecular_function	84894	12	5.72	0.0076	MF
	GO:0042025	host cell nucleus	156	27	0.08	< 1e-30	CC
OG0000385	GO:0004672	protein kinase activity	2357	50	1.79	<1e-30	MF
OG0000386	GO:0046983	protein dimerization activity	6156	31	1.21	<1e-30	MF
OG0000401	GO:0005509	calcium ion binding	1112	35	0.61	<1e-30	MF
OG0000403	GO:0003676	nucleic acid binding	25443	41	12.91	<1e-30	MF
	GO:0005488	binding	55053	46	27.93	0.0002	MF
OG0000408	GO:0042302	structural constituent of cuticle	808	43	1.01	< 1e-30	MF
OG0000409	GO:0005488	binding	44389	8	6.42	0.0047	MF
OG0000411	GO:0046983	protein dimerization activity	4462	5	1.08	0.00054	MF
	GO:0110165	cellular anatomical entity	21659	7	6	0.00311	CC
OG0000414	GO:0003674	molecular_function	58064	5	3.11	0.005	MF
OG0000415	GO:0016491	oxidoreductase activity	3049	34	1.33	< 1e-30	MF
OG0000417	GO:0003676	nucleic acid binding	23993	36	14.27	<1e-30	MF
OG0000422	GO:0090304	nucleic acid metabolic process	2611	13	1.61	0.00014	BP
OG0000423	GO:0005515	protein binding	11387	7	1.55	0.0043	MF
	GO:0003674	molecular_function	66532	16	9.03	0.0065	MF
	GO:0110165	cellular anatomical entity	44293	7	7.29	0.00099	CC
OG0000425	GO:0003674	molecular_function	58064	6	4.85	0.0049	MF
OG0000426	GO:0046983	protein dimerization activity	6075	25	1.09	<1e-30	MF
	GO:0005488	binding	51222	28	9.18	0.0077	MF
OG0000430	GO:0003674	molecular_function	71704	39	18.8	0.0029	MF
OG0000433	GO:0046983	protein dimerization activity	6009	32	1.45	<1e-30	MF
OG0000444	GO:0046983	protein dimerization activity	6075	24	1.4	< 1e-30	MF
OG0000446	GO:0005488	binding	36717	7	4.79	0.0033	MF
OG0000447	GO:0003674	molecular_function	66532	13	8.7	0.0017	MF
	GO:0003676	nucleic acid binding	21236	5	2.78	0.0085	MF
OG0000449	GO:0016021	integral component of membrane	15812	6	2.14	0.0016	CC
OG0000452	GO:0005488	binding	55053	20	18.77	0.00049	MF
	GO:0005515	protein binding	14711	5	5.01	0.00936	MF
OG0000471	GO:0008270	zinc ion binding	2499	21	0.31	<1e-30	MF
OG0000483	GO:0016021	integral component of membrane	28001	8	2.4	0.0015	CC
OG0000484	GO:0003824	catalytic activity	15658	5	1.73	0.00275	MF
	GO:0110165	cellular anatomical entity	37157	7	9.65	0.00104	CC
OG0000493	GO:0005634	nucleus	8900	40	7.23	<1e-30	CC
OG0000494	GO:0003723	RNA binding	2622	33	0.74	<1e-30	MF
OG0000496	GO:0008270	zinc ion binding	2023	30	0.63	<1e-30	MF
OG0000499	GO:0020037	heme binding	442	19	0.23	<1e-30	MF
	GO:0016020	membrane	36345	39	22.12	<1e-30	CC
OG0000512	GO:0008234	cysteine-type peptidase activity	824	30	0.35	<1e-30	MF
	GO:0003676	nucleic acid binding	25443	10	10.89	0.0054	MF
OG0000523	GO:0005515	protein binding	14711	30	1.92	<1e-30	MF
OG0000525	GO:0003674	molecular_function	64835	36	24.78	0.0036	MF
	GO:0005488	binding	43034	33	16.45	0.0087	MF
OG0000528	GO:0097159	organic cyclic compound binding	30215	17	4.31	0.00013	MF
	GO:1901363	heterocyclic compound binding	30095	16	4.29	0.00438	MF
	GO:1990904	ribonucleoprotein complex	1381	31	0.35	<1e-30	CC
OG0000536	GO:0003676	nucleic acid binding	22734	9	4.09	0.0012	MF
	GO:0005488	binding	48264	27	8.68	0.0018	MF
OG0000541	GO:0003676	nucleic acid binding	22686	39	6.1	<1e-30	MF
OG0000546	GO:0005388	P-type calcium transporter activity	48	23	0.02	<1e-30	MF
OG0000548	GO:0016021	integral component of membrane	24921	6	1.39	0.00015	CC
OG0000561	GO:0003677	DNA binding	4164	22	0.98	< 1e-30	MF
	GO:0003674	molecular_function	72442	30	17.12	0.00032	MF
	GO:0110165	cellular anatomical entity	50788	19	13.95	0.0023	CC
OG0000562	GO:0003674	molecular_function	78123	16	8.67	0.00033	MF
OG0000564	GO:0003723	RNA binding	2622	22	0.26	<1e-30	MF
OG0000575	GO:0046983	protein dimerization activity	6236	26	0.87	<1e-30	MF
OG0000577	GO:0016614	oxidoreductase activity, acting on CH-OH...	503	32	0.35	<1e-30	MF
	GO:0050660	flavin adenine dinucleotide binding	472	19	0.33	<1e-30	MF
OG0000581	GO:0005488	binding	51222	31	12.24	0.00058	MF
	GO:0097159	organic cyclic compound binding	28483	24	6.81	0.00529	MF
OG0000586	GO:0046983	protein dimerization activity	5852	32	1.04	<1e-30	MF
	GO:0003674	molecular_function	67631	36	11.99	0.0096	MF
OG0000590	GO:0110165	cellular anatomical entity	55314	6	5.06	0.00026	CC
OG0000601	GO:0005488	binding	21494	13	11.97	0.00025	MF
OG0000603	GO:0006955	immune response	97	20	0.17	<1e-30	BP
OG0000624	GO:0016021	integral component of membrane	28001	40	14.41	<1e-30	CC
OG0000629	GO:0016765	transferase activity, transferring alkyl...	193	20	0.1	< 1e-30	MF
	GO:0004310	farnesyl-diphosphate farnesyltransferase...	8	8	0	< 1e-30	MF
	GO:0003824	catalytic activity	24890	29	12.73	0.0049	MF
	GO:0016020	membrane	36345	20	19.15	0.0015	CC
OG0000631	GO:0005488	binding	39203	17	5.61	0.00020	MF
	GO:0097159	organic cyclic compound binding	21764	13	3.11	0.00025	MF
OG0000644	GO:0006629	lipid metabolic process	702	26	0.28	<1e-30	BP
OG0000645	GO:0030942	endoplasmic reticulum signal peptide bin...	23	11	0.01	< 1e-30	MF
OG0000653	GO:0004714	transmembrane receptor protein tyrosine ...	15	9	0	<1e-30	MF
OG0000654	GO:0005488	binding	31317	16	10.96	0.00025	MF
	GO:0016020	membrane	16119	6	5.53	0.00068	CC
	GO:0110165	cellular anatomical entity	29181	10	10	0.00184	CC
OG0000661	GO:0004672	protein kinase activity	2357	24	1.21	< 1e-30	MF
OG0000663	GO:0003723	RNA binding	2622	21	0.3	<1e-30	MF
OG0000665	GO:0097159	organic cyclic compound binding	30215	27	5.15	0.00044	MF
OG0000666	GO:0005856	cytoskeleton	1716	20	0.51	<1e-30	CC
OG0000667	GO:0003677	DNA binding	4665	31	2.98	<1e-30	MF
OG0000668	GO:0006633	fatty acid biosynthetic process	226	15	0.13	< 1e-30	BP
	GO:0006631	fatty acid metabolic process	244	16	0.14	0.00022	BP
	GO:0016021	integral component of membrane	28001	34	27.22	<1e-30	CC

### Sheet: TableS9
Table S9. Gene ontology analysis of the 50 contracted gene families inferred with CAFE in the 12 aphid species genomes.
Group	GO.ID	Term	Annotated	Significant	Expected	elim	ontology
OG0000005	GO:0043170	macromolecule metabolic process	7729	13	2.4	0.0014	BP
	GO:0044237	cellular metabolic process	8688	13	2.7	0.0025	BP
	GO:0003676	nucleic acid binding	25443	10	9.18	0.00036	MF
	GO:0016021	integral component of membrane	28001	7	11.32	0.0026	CC
OG0000006	GO:0006357	regulation of transcription by RNA polym...	459	39	0.44	<1e-30	BP
	GO:0003690	double-stranded DNA binding	200	20	0.15	< 1e-30	MF
	GO:0005634	nucleus	11058	274	53.15	<1e-30	CC
OG0000007	GO:0005488	binding	42350	33	30	0.00018	MF
	GO:0110165	cellular anatomical entity	42246	6	4.77	0.00392	CC
OG0000014	GO:0005515	protein binding	13234	11	5.85	0.00049	MF
	GO:0046983	protein dimerization activity	6079	5	2.69	0.00283	MF
	GO:0005575	cellular_component	56511	19	23.76	0.00632	CC
	GO:0005634	nucleus	9826	5	4.13	0.00741	CC
	GO:0016020	membrane	32671	9	13.74	0.00803	CC
OG0000017	GO:0003964	RNA-directed DNA polymerase activity	160	15	0.05	< 1e-30	MF
	GO:0003674	molecular_function	78123	25	24	0.00015	MF
	GO:0110165	cellular anatomical entity	54563	6	5.06	0.0010	CC
OG0000021	GO:0003676	nucleic acid binding	25443	54	14.82	< 1e-30	MF
	GO:0110165	cellular anatomical entity	61766	20	22.7	0.00028	CC
	GO:0016020	membrane	36345	10	13.36	0.00251	CC
	GO:0005634	nucleus	11058	5	4.06	0.00918	CC
OG0000024	GO:0003676	nucleic acid binding	25443	114	28.14	< 1e-30	MF
	GO:0005488	binding	55053	122	60.88	0.00041	MF
OG0000056	GO:0008234	cysteine-type peptidase activity	577	33	0.52	< 1e-30	MF
	GO:0016021	integral component of membrane	15812	8	6.02	0.00160	CC
OG0000067	GO:0016020	membrane	33578	82	13.19	< 1e-30	CC
OG0000083	GO:0110165	cellular anatomical entity	61766	20	27.24	0.0002	CC
	GO:0043229	intracellular organelle	20891	15	9.21	0.0046	CC
OG0000084	GO:0003676	nucleic acid binding	25443	88	13.01	<1e-30	MF
	GO:0005488	binding	55053	92	28.15	0.0013	MF
	GO:0110165	cellular anatomical entity	61766	5	4.29	0.0040	CC
OG0000086	GO:0003674	molecular_function	71704	56	54.74	0.00021	MF
OG0000088	GO:0003676	nucleic acid binding	22495	51	27	<1e-30	MF
	GO:0003674	molecular_function	71704	56	86.06	0.0041	MF
	GO:0016020	membrane	28700	6	6.21	0.0013	CC
OG0000089	GO:0046983	protein dimerization activity	6236	46	2.55	<1e-30	MF
	GO:0110165	cellular anatomical entity	61766	9	9.08	0.00025	CC
OG0000102	GO:0046983	protein dimerization activity	6075	48	2.57	< 1e-30	MF
	GO:0110165	cellular anatomical entity	54563	6	6.84	0.0031	CC
OG0000115	GO:0008152	metabolic process	9204	28	11.73	0.0005	BP
	GO:0044238	primary metabolic process	7794	9	9.93	0.0033	BP
	GO:0003676	nucleic acid binding	20350	64	26.52	< 1e-30	MF
	GO:0003674	molecular_function	63780	72	83.11	0.00132	MF
OG0000119	GO:0003676	nucleic acid binding	23993	50	18.86	< 1e-30	MF
	GO:0110165	cellular anatomical entity	55314	9	9.86	0.0011	CC
OG0000121	GO:0005488	binding	46655	10	6.74	0.00051	MF
	GO:0110165	cellular anatomical entity	51078	10	9.51	0.0022	CC
	GO:0016021	integral component of membrane	24237	5	4.51	0.0059	CC
OG0000144	GO:0003676	nucleic acid binding	21236	63	20.82	<1e-30	MF
	GO:0003674	molecular_function	66532	68	65.24	0.0042	MF
	GO:0016021	integral component of membrane	19709	6	4.58	0.00027	CC
OG0000165	GO:0004197	cysteine-type endopeptidase activity	241	63	0.38	< 1e-30	MF
	GO:0003674	molecular_function	84894	84	135.27	0.00096	MF
	GO:0008234	cysteine-type peptidase activity	824	65	1.31	0.00109	MF
OG0000166	GO:0046872	metal ion binding	6890	5	1.41	0.0023	MF
OG0000174	GO:0003676	nucleic acid binding	21042	46	15.77	<1e-30	MF
	GO:0003674	molecular_function	65748	52	49.27	0.0003	MF
	GO:0110165	cellular anatomical entity	44583	8	8.91	0.0017	CC
	GO:0016020	membrane	26404	5	5.28	0.0026	CC
OG0000177	GO:0003674	molecular_function	70920	74	47.15	0.00047	MF
	GO:0003676	nucleic acid binding	22301	33	14.83	0.00505	MF
	GO:0016020	membrane	29171	5	7.1	0.0058	CC
OG0000182	GO:0004252	serine-type endopeptidase activity	982	76	1.05	< 1e-30	MF
OG0000187	GO:0046983	protein dimerization activity	6236	63	3.06	< 1e-30	MF
	GO:0005488	binding	55053	73	27.06	0.0058	MF
OG0000200	GO:0005488	binding	44433	17	18.55	0.0015	MF
	GO:0097159	organic cyclic compound binding	24955	11	10.42	0.0060	MF
	GO:0110165	cellular anatomical entity	44293	7	6.03	0.00098	CC
OG0000209	GO:0110165	cellular anatomical entity	54563	5	6.58	0.0040	CC
OG0000214	GO:0016021	integral component of membrane	28001	72	73.19	< 1e-30	CC
	GO:0016020	membrane	36345	75	95	0.00054	CC
OG0000217	GO:0005488	binding	39203	14	12.62	0.0036	MF
OG0000225	GO:0005488	binding	55053	32	21.82	0.0054	MF
OG0000236	GO:0110165	cellular anatomical entity	54563	6	11.39	0.00026	CC
OG0000258	GO:0110165	cellular anatomical entity	44293	6	6.78	0.0047	CC
OG0000268	GO:0004497	monooxygenase activity	290	46	0.32	< 1e-30	MF
OG0000269	GO:0004190	aspartic-type endopeptidase activity	447	33	0.54	< 1e-30	MF
	GO:0003676	nucleic acid binding	22686	14	27.65	0.00074	MF
	GO:0003674	molecular_function	72951	52	88.93	0.00116	MF
	GO:0110165	cellular anatomical entity	50745	7	8.78	0.00025	CC
OG0000271	GO:0003676	nucleic acid binding	20350	45	10.94	< 1e-30	MF
	GO:0003674	molecular_function	66345	50	35.68	0.00097	MF
OG0000273	GO:0003824	catalytic activity	18054	7	2.28	0.00084	MF
OG0000274	GO:0003676	nucleic acid binding	18894	6	2.7	0.0017	MF
OG0000289	GO:0005615	extracellular space	465	69	0.53	<1e-30	CC
OG0000300	GO:0046983	protein dimerization activity	6079	36	1.29	<1e-30	MF
OG0000302	GO:0046983	protein dimerization activity	6009	29	1.23	<1e-30	MF
OG0000346	GO:0003674	molecular_function	70005	7	9.59	0.0047	MF
OG0000376	GO:0003676	nucleic acid binding	22495	6	2.9	0.00018	MF
	GO:0003674	molecular_function	71704	10	9.23	0.00406	MF
	GO:0110165	cellular anatomical entity	48111	5	3.05	0.0042	CC
OG0000388	GO:0003677	DNA binding	4665	26	1.11	< 1e-30	MF
OG0000389	GO:0003674	molecular_function	84894	6	3.7	0.00431	MF
OG0000410	GO:0003824	catalytic activity	14714	41	8.35	< 1e-30	MF
	GO:0016740	transferase activity	4355	7	2.47	0.00057	MF
OG0000413	GO:0046983	protein dimerization activity	5686	22	0.8	<1e-30	MF
OG0000463	GO:0005488	binding	34490	19	9.24	0.0024	MF
OG0000491	GO:0005488	binding	39203	7	5.84	0.00087	MF
	GO:0110165	cellular anatomical entity	38427	26	26.77	0.0019	CC
OG0000503	GO:0003674	molecular_function	66918	18	11.02	0.0098	MF
OG0000509	GO:0005488	binding	39177	25	10.4	0.0039	MF
	GO:0016020	membrane	22090	5	8.25	0.00729	CC
OG0000517	GO:0008234	cysteine-type peptidase activity	576	14	0.11	<1e-30	MF
OG0000524	GO:0005488	binding	44433	8	2.68	0.0067	MF
OG0000538	GO:0140096	catalytic activity, acting on a protein	4710	11	0.93	0.0058	MF
OG0000544	GO:0003674	molecular_function	50861	14	9.79	0.00014	MF
	GO:0003824	catalytic activity	13849	7	2.67	0.00070	MF
OG0000547	GO:0016021	integral component of membrane	28001	52	24.01	<1e-30	CC
OG0000566	GO:0005488	binding	47727	16	5.2	0.0062	MF
OG0000589	GO:0110165	cellular anatomical entity	49474	10	11.75	0.00240	CC
OG0000591	GO:0003674	molecular_function	51167	5	2.2	0.0066	MF
	GO:0005634	nucleus	6913	32	7.14	<1e-30	CC
OG0000602	GO:0005575	cellular_component	34591	5	5.07	0.0041	CC
OG0000618	GO:0110165	cellular anatomical entity	46343	11	12.44	0.00053	CC
OG0000657	GO:0003674	molecular_function	53991	24	40.14	0.005	MF
OG0000670	GO:0005488	binding	44433	13	3.8	0.0022	MF

### Sheet: TableS10
Table S10. Gene clusters detected by Syntenet (Almeida et al., 2023) overlap with orthogroups (OrthoFinder, Emms and Kelly, 2019, including the chemosensory genes). ND = No defined.
OR clusters					GR Clusters
Gene	Cluster	Orthogroups	Chemosensory gene group		Gene	Cluster	Orthogroup	Chemosensory gene group
DPL_DP3025912	389	OG0000359	OR06/OR15/OR16		AGL_AG6001192	4860	OG0021379	ND
AGL_AG6002812	4335	ND	ND		AGL_AG6004420	13256	ND	ND
AGL_AG6001477	4605	OG0002831	ND		AGL_AG6011285	14067	OG0010875	ND
AGL_AG6007490	6067	OG0005707	ND		AGO_gene-LOC114122052	11241	ND	ND
AGL_AG6027301	9884	OG0000154	OR24		AGO_gene-LOC114122707	9723	ND	ND
AGL_AG6002816	4336	ND	ND		AGO_gene-LOC114126236	9172	ND	ND
AGL_AG6007492	6067	OG0005707	ND		API_gene-LOC100162516	7856	OG0000952	GR01/GR07
AGO_gene-LOC114125477	5228	OG0003362	OR01		API_gene-LOC100166624	7856	OG0000952	GR01/GR07
AGO_gene-LOC114121820	6067	ND	ND		API_gene-LOC100570455	16180	OG0008718	GR02
AGO_Agos_GR1	16430	OG0023414	ND		API_gene-LOC100570505	7856	OG0000952	GR01/GR07
API_gene-LOC107882832	15982	OG0004751	OR19		API_gene-LOC100571929	9723	OG0004749	ND
API_gene-LOC103311408	15975	OG0011154	OR04		API_gene-LOC100573741	11241	OG0001969	GR08/GR10
API_gene-LOC100569191	4377	OG0007294	OR02		API_gene-LOC100574450	14721	OG0010277	GR11
API_gene-LOC107882864	8139	OG0008724	OR22		API_gene-LOC100574455	5471	OG0005411	GR01
API_gene-LOC103309685	12259	ND	ND		API_gene-LOC100575410	9509	OG0001418	GR07
API_gene-LOC103308670	12269	OG0000767	OR08b		API_gene-LOC100575495	14067	OG0010875	ND
API_gene-LOC100573389	10730	OG0000183	OR11/OR13/OR14/OR15/OR16		API_gene-LOC103307698	5348	OG0003048	GR09
API_gene-LOC103310274	4336	OG0001690	OR08a		API_gene-LOC103309266	11241	OG0015402	ND
API_gene-LOC107883681	8061	OG0000858	OR12		API_gene-LOC107882751	9172	OG0005412	GR01
API_gene-LOC115034222	11537	OG0001075	OR08a/OR20/OR21/OR21		API_gene-LOC107882782	7894	OG0000694	GR05
API_gene-LOC115034182	6067	OG0004372	ND		API_gene-LOC107883586	11981	OG0000282	GR04
API_gene-LOC115034156	6545	OG0010280	OR09		API_gene-LOC107883663	16179	OG0005442	ND
API_gene-LOC107884465	8818	OG0000183	OR11/OR13/OR14/OR15/OR16		API_gene-LOC107884112	17135	OG0010361	GR06
API_gene-LOC107883935	6685	OG0000359	OR06/OR15/OR16		API_gene-LOC107884336	6040	OG0002789	GR07
API_gene-LOC107884389	4605	OG0002831	ND		API_gene-LOC107884492	9509	OG0006275	GR07
API_gene-LOC100165095	5228	OG0003362	OR01		API_gene-LOC107884679	10569	OG0000282	GR04
API_gene-LOC107884062	7616	OG0008722	OR05		API_gene-LOC107885062	16430	OG0000183	OR11/OR13/OR14/OR15/OR16
API_gene-LOC115033244	16719	OG0000154	OR24		API_gene-LOC115033181	10569	OG0000282	GR04
API_gene-LOC107882321	9498	OG0001689	OR01/OR03		API_gene-LOC115033906	7856	OG0015319	ND
API_gene-LOC100569439	16751	OG0019062	OR21		API_gene-LOC115034294	13822	OG0010277	GR11
API_gene-LOC115033683	15982	OG0008723	OR19		DPL_DP3003222	8608	OG0010276	ND
API_gene-LOC107882767	389	OG0000359	OR06/OR15/OR16		DPL_DP3006121	13256	OG0011058	ND
API_gene-LOC103309944	6091	OG0001257	OR23		DPL_DP3013752	18165	ND	ND
API_gene-LOC107882641	11957	OG0000183	OR11/OR13/OR14/OR15/OR16		DPL_DP3020709	7247	OG0000745	ND
API_gene-LOC115034045	7591	OG0006276	OR10		DPL_DP3020716	7247	OG0000745	ND
API_gene-LOC100572802	16890	OG0000767	OR08b		DPL_DP3024538	16179	OG0005442	ND
API_gene-LOC107883740	17023	OG0000154	OR24		DPL_DP3026652	17838	OG0000282	GR04
API_gene-LOC107884467	17090	OG0001075	OR08a/OR20/OR21/OR21		ELA_jg16045	13256	OG0011058	ND
API_gene-LOC107884145	17375	OG0001075	OR08a/OR20/OR21/OR21		ELA_jg17687	8608	OG0010276	ND
API_gene-LOC100569602	17423	OG0001690	OR08a		ELA_jg20410	14067	OG0010875	ND
API_gene-LOC107885062	16430	OG0000183	OR11/OR13/OR14/OR15/OR16		ELA_jg20749	13822	OG0003048	GR09
API_gene-LOC115034265	17507	OG0000359	OR06/OR15/OR16		ELA_jg20906	16180	OG0008718	GR02
DNO_gene-LOC107167125	5228	OG0003362	OR01		MCE_Mca06485	11241	OG0003048	GR09
DNO_gene-LOC107164648	11537	OG0001075	OR08a/OR20/OR21/OR21		MCE_Mca07992	14067	OG0010875	ND
DPL_DP3016678	5228	OG0003362	OR01		MCE_Mca09929	16179	OG0005442	ND
DPL_DP3027194	11957	OG0000183	OR11/OR13/OR14/OR15/OR16		MCE_Mca09930	16180	OG0008718	GR02
DPL_DP3005108	10730	OG0000183	OR11/OR13/OR14/OR15/OR16		MPE_g12505	17838	OG0000282	GR04
DPL_DP3003095	12269	OG0000767	OR08b		MPE_g14270	9509	OG0006275	GR07
DPL_DP3003112	12259	OG0008721	OR04		MPE_g19340	16179	OG0005442	ND
DPL_DP3001802	4377	OG0007294	OR02		PNI_g21031	14129	OG0010279	GR06
DPL_DP3024204	15982	OG0001691	OR18		PNI_g23951	9723	OG0004749	ND
DPL_DP3024229	15975	OG0011154	OR04		RMA_gene-LOC113550714	7247	OG0000745	ND
DPL_DP3004842	9498	ND	ND		RMA_gene-LOC113554567	14067	OG0010875	ND
DPL_DP3025151	7616	OG0008722	OR05		RMA_gene-LOC113555031	15022	OG0000282	GR04
DPL_DP3017402	4605	OG0002831	ND		RMA_gene-LOC113558094	9723	ND	ND
DPL_DP3025439	17829	OG0000183	OR11/OR13/OR14/OR15/OR16		RMA_gene-LOC113558297	7218	OG0001074	GR03
DPL_DP3026137	6545	OG0013185	OR09		RPA_g18293	4860	ND	ND
DPL_DP3019081	6091	OG0001257	OR23		RPA_g25374	9723	OG0004749	ND
DPL_DP3018440	6067	OG0004372	ND		RPA_g25376	9723	OG0004749	ND
DPL_DP3019609	17860	OG0001578	OR18		SMI_SMIS_genome.masked001507	13256	OG0011058	ND
DPL_DP3024494	8139	OG0008724	OR22		SMI_SMIS_genome.masked001508	13256	ND	ND
DPL_DP3024775	8061	OG0000858	OR12		SMI_SMIS_genome.masked012442	7218	ND	ND
DPL_DP3024194	15982	OG0004751	OR19		SMI_SMIS_genome.masked019221	7856	ND	ND
DPL_DP3024228	15975	ND	ND		SMI_SMIS_genome.masked019222	15566	OG0015319	ND
DPL_DP3023139	7591	OG0006276	OR10		SMI_SMIS_genome.masked019804	6040	OG0002789	GR07
DPL_DP3019573	18868	OG0001578	OR18		SMI_SMIS_genome.masked023058	3907	ND	ND
DPL_DP3007492	16751	OG0001075	OR08a/OR20/OR21/OR21		SMI_Smis_OR33	16430	OG0000183	OR11/OR13/OR14/OR15/OR16
DPL_DP3024205	19181	OG0001691	OR18		DPL_DP3037636	7856	ND	ND
DPL_DP3039696	16719	OG0000154	OR24		DPL_DP3040769	14067	OG0010875	ND
ELA_jg6844	11537	ND	ND
ELA_jg11877	15975	OG0011154	OR04
ELA_jg19105	19552	OG0011826	OR07
MPE_g16576	15975	OG0011154	OR04
MPE_g26049	4336	OG0001690	OR08a
MPE_g16623	14204	OG0000154	OR24
PNI_g23800	6067	OG0004372	ND
PNI_g19423	17059	ND	ND
RMA_gene-LOC113561217	6067	ND	ND
DPL_DP3052799	389	OG0000359	OR06/OR15/OR16
DPL_DP3052805	389	OG0000359	OR06/OR15/OR16
DPL_DP3024766	8061	OG0000858	OR12
DPL_DP3024288	14205	ND	ND
ELA_jg6846	14606	ND	ND
RPA_g1216	6067	OG0004372	ND
SMI_SMIS_genome.masked024709	4336	ND	ND
SMI_SMIS_genome.masked013819	6067	OG0004372	ND
SMI_SMIS_genome.masked014025	6067	OG0005707	ND
DPL_DP3024312	16715	OG0000154	OR24
DPL_DP3024324	16717	OG0000154	OR24
DPL_DP3024298	16718	OG0000154	OR24
DPL_DP3025904	389	OG0000359	OR06/OR15/OR16
DPL_DP3019084	16804	OG0001257	OR23
DPL_DP3006992	17538	OG0000183	OR11/OR13/OR14/OR15/OR16
MPE_g8463	18318	OG0000154	OR24
SMI_SMIS_genome.masked020211	14204	OG0016760	ND
RPA_g1213	6067	OG0004372	ND
